# Peripheral death by neglect and limited clonal deletion during physiologic B lymphocyte development

**DOI:** 10.1101/2023.05.30.542923

**Authors:** Mikala JoAnn Willett, Christopher McNees, Sukriti Sharma, Anna Minh Newen, Dylan Pfannenstiel, Thomas Moyer, David Stephany, Iyadh Douagi, Qiao Wang, Christian Thomas Mayer

## Abstract

Autoreactive B cells generated during B cell development are inactivated by clonal deletion, receptor editing or anergy. Up to 97% of immature B cells appear to die before completing maturation, but the anatomic sites and reasons underlying this massive cell loss are not fully understood. Here, we directly quantitated apoptosis and clonal deletion during physiologic B lymphocyte development using Rosa26^INDIA^ apoptosis indicator mice. Immature B cells displayed low levels of apoptosis in the bone marrow but started dying at high levels in the periphery upon release from bone marrow sinusoids into the blood circulation. Clonal deletion of self-reactive B cells was neither a major contributor to apoptosis in the bone marrow nor the periphery. Instead, most peripheral transitional 1 B cells did not encounter the signals required for positive selection into the mature B cell compartments. This study sheds new light on B cell development and suggests that receptor editing and/or anergy efficiently control most primary autoreactivity in mice.

**Summary:** The large amount of cell loss predicted during B lymphocyte development is unexplained by clonal deletion of self-reactive cells. Many transitional 1 B cells die in the periphery due to failed selection in the mature B cell compartments.
