## Supplementary material for "Peripheral death by neglect and limited clonal deletion during physiologic B lymphocyte development": Auxiliary Table S2

### Sheet: Sheet1
		Primer Type	Primer ID	Sequence
		IgH_1st_Fw	P316	AGGAACTGCAGGTGTCC
		IgH_1st_Fw	P317	CAGCTACAGGTGTCCACTCC
		IgH_1st_Fw	P318	TGGCAGCARCAGCTACAGG
		IgH_1st_Fw	P319	CTGCCTGGTGACATTCCCA
		IgH_1st_Fw	P320	CCAAGCTGTGTCCTGTC
		IgH_1st_Fw	P321	TTTTAAAAGGTGTCCAGKGT
		IgH_1st_Fw	P322	CCTGTCAGTAACTRCAGGTGTCC
		IgH_1st_Fw	P323	TTTTAAAAGGGGTCCAGTGT
		IgH_1st_Fw	P324	CGTTCCTGGTATCCTGTCT
		IgH_1st_Fw	P325	ATGAAGTTGTGGYTRAACTGG
		IgH_1st_Fw	P326	TGTTGGGGCTKAAGTGGG
		IgH_1st_Rv	P328	AGGGGGCTCTCGCAGGAGACGAGG
		IgK_1st_Fw	P329	RGTGCAGATTTTCAGCTTCCTGCT
		IgK_1st_Fw	P330	TGGACATGAGGGCYCCTGCTCAGT
		IgK_1st_Fw	P331	CTSTGGTTGTCTGGTGTTGAYGGA
		IgK_1st_Fw	P332	GTTGCTGCTGCTGTGGCTTACA
		IgK_1st_Fw	P405	TGCCTGTTAGGCTGTTGGTGCT
		IgK_1st_Fw	P406	GCTCAGTTCCTTGGTCTCCTGTTGC
		IgK_1st_Fw	P407	TGGGTGCTGCTGCTCTGGGT
		IgK_1st_Fw	P408	CAGTTCCTGTTTCTGTTARTGCTCTGG
		IgK_1st_Fw	P409	GGGTATCTGGTACCTGTGG
		IgK_1st_Fw	P410	TGCTCTGGTTATATGGTGCTGATGGG
		IgK_1st_Rv	P339	ACTGAGGCACCTCCAGATGTT
		IgL_1st_Fw	P340	ACTTATACTCTCTCTCCTGGCTCTC
		IgL_1st_Fw	P341	CTCTTCTTCTTCTTTGTTCTTCATTGCT
		IgL_1st_Rv	P342	GTACCATYTGCCTTCCAGKCCACT
		IgH_2nd_Fw	P343	GGGAATTCGAGGTGCAGCTGCAGGAGTCTGG
		IgH_2nd/sequencing_Rv	P345	AGGGGGAAGACATTTGGGAAGGAC
		IgK_2nd_Fw	P372	CTAGTAGCAACTGCAACCGGTGTACATTCCGAAAWTGTGCTCACCCAGTC
		IgK_2nd_Fw	P373	CTAGTAGCAACTGCAACCGGTGTACATTCCCAAATTGTTCTCACCCAGTC
		IgK_2nd_Fw	P374	CTAGTAGCAACTGCAACCGGTGTACATTCCRACATTGTGCTGACCCAATC
		IgK_2nd_Fw	P375	CTAGTAGCAACTGCAACCGGTGTACATTCCGAAACAACTGTGACCCAGTC
		IgK_2nd_Fw	P376	CTAGTAGCAACTGCAACCGGTGTACATTCCGATATTGTGATGACSCAGGC
		IgK_2nd_Fw	P377	CTAGTAGCAACTGCAACCGGTGTACATTCCRRTRTTGTGATGACCCARAC
		IgK_2nd_Fw	P378	CTAGTAGCAACTGCAACCGGTGTACATTCCGATATCCAGATGACACAGAC
		IgK_2nd_Fw	P379	CTAGTAGCAACTGCAACCGGTGTACATTCCGACATTGTGATGACMCAGTC
		IgK_2nd_Fw	P380	CTAGTAGCAACTGCAACCGGTGTACATTCCGACATCCAGATGACHCAGTC
		IgK_2nd_Rv	P347	TGGGAAGATGGATACAGTT
		IgL_2nd_Fw	P348	CAGGCTGTTGTGACTCAG
		IgL_2nd_Fw	P349	CAACTTGTGCTCACTCAG
		IgL_2nd/colony_Rv	P350	CTCYTCAGRGGAAGGTGGRAACA
		IgK_sequencing_Rv	P630	GGGAAGATGGATACAGTTGGTG
		IgL_sequencing_Rv	P631	TCAGRGGAAGGTGGRAACA
		IgH/K/L_Colony_Fw	P412	GCTTCGTTAGAACGCGGCTAC
		IgH_Colony_Rv	P344	GCTCAGGGAARTAGCCCTTGAC
		IgK_Colony_Rv	P477	GTGCTGTCCTTGCTGTCCTGCT
